# Dach1 extends artery networks and protects against cardiac injury

**DOI:** 10.1101/2020.08.07.242164

**Authors:** Brian Raftrey, Ian Williams, Pamela E. Rios Coronado, Andrew H. Chang, Mingming Zhao, Robert Roth, Raquel Racelis, Gaetano D’Amato, Ragini Phansalkar, Karen M. Gonzalez, Yue Zhang, Daniel Bernstein, Kristy Red-Horse

## Abstract

Coronary artery disease (CAD) is the leading cause of death worldwide, but there are currently no available methods to stimulate growth or regeneration of artery networks in diseased hearts. Studying how arteries are built during embryonic development could illuminate strategies for re-building these vessels in the setting of ischemic heart disease. We previously found, using loss-of-function experiments, that the transcription factor *Dach1* is required for coronary artery development in mouse embryos. Here, we report that *Dach1* overexpression in endothelial cells (ECs) extended coronary arteries and improved survival and heart function in adult mice following myocardial infarction (MI). *Dach1* overexpression increased the length and number of arterial end branches, in both heart and retinal vasculature, by causing additional capillary ECs to differentiate into arterial ECs and contribute to growing arteries. Single-cell RNA sequencing (scRNAseq) of ECs undergoing *Dach1*-induced arterial specification indicated that it potentiated normal artery differentiation, rather than functioning as a master regulator of artery cell fate. ScRNAseq also showed that normal arterial differentiation is accompanied by repression of lipid metabolism genes, which were also repressed by Dach1 prior to arterialization. Together, these results demonstrate that increasing the expression level of *Dach1* is a novel pathway for driving specification of artery ECs and extending arterial vessels, which could be explored as a means of increasing artery coverage to mitigate the effects of CAD.
