## Supplemental table 1 control art2 markers down for "Dach1 extends artery networks and protects against cardiac injury"

### Sheet: control art2 markers down
gene	p_val	avg_logFC	pct.1	pct.2	p_val_adj
Gng11	1.16713e-61	-0.981937	0.919	0.998	1.9232e-57
Fabp4	1.00588e-55	-1.03442	0.963	0.994	1.65749e-51
Gnas	7.40075e-51	-0.768614	0.993	1	1.2195e-46
Gngt2	8.96652e-50	-0.768936	0.36	0.903	1.4775e-45
Gapdh	9.44494e-49	-0.695504	0.985	1	1.55634e-44
Ran	1.19212e-46	-0.871923	0.941	0.998	1.96437e-42
Fabp5	5.17392e-46	-1.03386	0.926	0.997	8.52558e-42
Tuba1b	8.33896e-45	-1.30302	0.757	0.976	1.37409e-40
Ppia	5.03917e-42	-0.48821	1	1	8.30354e-38
Eif5a	1.56941e-41	-0.620466	0.949	0.999	2.58608e-37
Rpsa	2.50132e-40	-0.506614	1	1	4.12167e-36
Mif	3.14453e-40	-0.823258	0.838	0.986	5.18156e-36
Aplnr	4.47237e-40	-1.23472	0.088	0.722	7.36957e-36
Trp53i11	3.77696e-39	-0.813046	0.368	0.888	6.22367e-35
Ccnd1	5.43542e-39	-1.06311	0.426	0.871	8.95648e-35
Bok	7.57402e-38	-0.573915	0.074	0.698	1.24805e-33
Snrpf	1.77672e-37	-0.57374	0.838	0.989	2.92768e-33
Nme1	1.95527e-37	-0.711195	0.728	0.963	3.22189e-33
Hmgb1	4.695e-37	-0.636397	0.993	1	7.73643e-33
Rps2	6.26027e-36	-0.497384	0.993	0.999	1.03157e-31
Tmsb10	7.81314e-36	-0.424037	1	1	1.28745e-31
Hint1	2.52083e-35	-0.463683	0.949	0.996	4.15382e-31
Odc1	5.40021e-35	-1.06933	0.14	0.701	8.89846e-31
Anp32b	6.86477e-35	-0.667346	0.853	0.982	1.13118e-30
Sgk1	8.69347e-35	-0.943834	0.213	0.769	1.43251e-30
Rgcc	1.07744e-34	-0.940782	0.162	0.726	1.7754e-30
Rps3	4.78722e-34	-0.400695	0.993	0.999	7.88839e-30
Calm1	8.86399e-34	-0.428064	1	0.999	1.46061e-29
Nap1l1	1.68844e-33	-0.62068	0.757	0.958	2.78221e-29
Rps17	3.10538e-33	-0.484994	0.941	0.999	5.11704e-29
Tubb6	4.59973e-33	-0.747449	0.25	0.769	7.57944e-29
Txn1	1.06931e-32	-0.495322	0.904	0.993	1.76202e-28
Cnbp	2.30968e-32	-0.56345	0.853	0.989	3.80589e-28
Nrp2	3.8336e-32	-0.510192	0.265	0.844	6.317e-28
Ranbp1	6.5783e-32	-0.656157	0.904	0.98	1.08397e-27
Snrpd1	1.08736e-31	-0.518114	0.875	0.98	1.79175e-27
Ybx3	1.4733e-31	-0.568386	0.728	0.964	2.4277e-27
Emp1	3.64378e-31	-0.496797	0.5	0.905	6.00423e-27
Hmgn2	5.38575e-31	-0.772737	0.625	0.908	8.87464e-27
Hmgb2	9.88776e-31	-1.31074	0.824	0.959	1.62931e-26
Smagp	1.03226e-30	-0.496028	0.39	0.85	1.70096e-26
Cotl1	3.16268e-30	-0.542876	0.706	0.955	5.21147e-26
Rpl4	8.50899e-30	-0.40324	0.963	0.997	1.40211e-25
Rplp2	1.01569e-29	-0.366354	0.971	1	1.67365e-25
2700094K13Rik	1.29224e-29	-0.764535	0.662	0.934	2.12935e-25
Rpl12	2.72399e-29	-0.426412	0.956	0.998	4.48859e-25
Lsm2	4.51776e-29	-0.589886	0.676	0.933	7.44437e-25
Alyref	5.96116e-29	-0.530714	0.787	0.973	9.8228e-25
Gng2	1.00109e-28	-0.415042	0.338	0.811	1.6496e-24
Rpl13	1.95114e-28	-0.355537	1	1	3.21509e-24
Nhp2	2.36468e-28	-0.540254	0.596	0.893	3.89652e-24
Hnrnpd	3.6361e-28	-0.483262	0.882	0.978	5.99157e-24
Lmnb1	3.6889e-28	-0.779184	0.368	0.777	6.07856e-24
Dok4	2.4919e-27	-0.62569	0.434	0.816	4.10616e-23
Rps19	2.55261e-27	-0.366394	0.993	0.999	4.20618e-23
Ngfrap1	2.62326e-27	-0.531664	0.478	0.87	4.32262e-23
Atp5e	3.88299e-27	-0.385786	0.963	0.998	6.39839e-23
Npm1	7.55888e-27	-0.474276	0.985	0.999	1.24555e-22
Snrpb	1.11206e-26	-0.415444	0.934	0.989	1.83246e-22
Ucp2	1.51014e-26	-0.520474	0.772	0.959	2.4884e-22
Pde2a	1.65154e-26	-0.410751	0.309	0.809	2.72141e-22
Rps15	2.49527e-26	-0.346555	0.985	0.999	4.1117e-22
Rps16	2.61678e-26	-0.330566	1	1	4.31194e-22
Slmo2	2.6672e-26	-0.406137	0.551	0.893	4.39502e-22
Rbm3	2.74872e-26	-0.433084	0.963	0.997	4.52934e-22
1700025G04Rik	2.84889e-26	-0.360968	0.272	0.765	4.6944e-22
Ywhaq	6.46106e-26	-0.349408	0.971	0.995	1.06465e-21
Ywhah	6.64537e-26	-0.396698	0.963	0.995	1.09502e-21
Tubb5	8.23863e-26	-0.551556	0.985	0.999	1.35756e-21
Hnrnpa3	8.54245e-26	-0.448376	0.926	0.992	1.40762e-21
Cmtm3	8.87586e-26	-0.457794	0.765	0.963	1.46256e-21
Pim3	9.31586e-26	-0.59124	0.221	0.7	1.53507e-21
Fscn1	9.62113e-26	-0.446441	0.985	0.998	1.58537e-21
Slc25a5	1.07611e-25	-0.447641	0.949	0.99	1.77322e-21
Cks1b	1.58131e-25	-0.66382	0.485	0.827	2.60569e-21
Atpif1	1.77392e-25	-0.387159	0.949	0.998	2.92307e-21
Ctnnbip1	2.14102e-25	-0.436607	0.919	0.985	3.52797e-21
Snrpd2	2.501e-25	-0.434166	0.801	0.984	4.12116e-21
Birc5	2.77888e-25	-1.15025	0.059	0.534	4.57903e-21
Carhsp1	4.06479e-25	-0.444051	0.544	0.893	6.69795e-21
Tyms	7.65756e-25	-0.613431	0.301	0.741	1.26181e-20
Cycs	8.42545e-25	-0.478472	0.86	0.978	1.38835e-20
Dut	9.5136e-25	-0.716622	0.382	0.747	1.56765e-20
Siva1	1.24103e-24	-0.531451	0.397	0.778	2.04497e-20
Ptma	1.25507e-24	-0.410542	1	1	2.0681e-20
Dnajc9	1.41351e-24	-0.432402	0.147	0.611	2.32918e-20
Ddx39	1.46637e-24	-0.455181	0.61	0.889	2.41628e-20
Rpl39	1.50306e-24	-0.345584	1	1	2.47674e-20
Snrpg	1.53193e-24	-0.417479	0.809	0.985	2.52431e-20
Rpl5	1.87771e-24	-0.346677	0.971	1	3.09409e-20
Cox7b	2.32835e-24	-0.400246	0.875	0.985	3.83666e-20
Ldha	2.75169e-24	-0.476108	0.978	0.999	4.53424e-20
Anxa2	2.8095e-24	-0.399204	1	1	4.6295e-20
Cks2	3.25065e-24	-0.824862	0.375	0.762	5.35642e-20
Meox1	3.86118e-24	-0.452824	0.074	0.553	6.36245e-20
Rpl10a	4.45561e-24	-0.357549	0.985	0.999	7.34196e-20
Rpl32	4.85163e-24	-0.368432	0.985	0.999	7.99451e-20
2810417H13Rik	6.53656e-24	-1.15029	0.088	0.544	1.07709e-19
Gmfg	7.21465e-24	-0.424596	0.206	0.697	1.18883e-19
Fundc2	1.00162e-23	-0.411306	0.706	0.934	1.65047e-19
Nucks1	1.56779e-23	-0.614937	0.61	0.89	2.58341e-19
Set	3.78415e-23	-0.43192	0.934	0.995	6.23552e-19
Lsm5	4.28525e-23	-0.456921	0.625	0.913	7.06124e-19
Tipin	4.84284e-23	-0.507126	0.338	0.732	7.98004e-19
Pcna	5.00115e-23	-0.4472	0.199	0.653	8.2409e-19
Rplp1	5.31775e-23	-0.322202	0.993	1	8.76259e-19
Dpy30	6.03718e-23	-0.381574	0.551	0.867	9.94807e-19
Pcdh17	6.26081e-23	-0.397408	0.301	0.765	1.03166e-18
Rasgrp2	6.5755e-23	-0.419041	0.309	0.757	1.08351e-18
Srsf3	6.68065e-23	-0.438771	0.934	0.993	1.10084e-18
Nasp	7.68238e-23	-0.524246	0.485	0.817	1.2659e-18
Snrpd3	8.69026e-23	-0.379941	0.875	0.973	1.43198e-18
Rps6	9.20522e-23	-0.341418	0.971	0.999	1.51684e-18
Cenpw	1.12502e-22	-0.464432	0.132	0.563	1.85381e-18
Rpl23a	1.55479e-22	-0.340227	0.949	0.995	2.56198e-18
Dctpp1	1.79584e-22	-0.430666	0.279	0.699	2.95919e-18
Rpl8	1.83264e-22	-0.318563	0.993	1	3.01983e-18
Egln1	2.05401e-22	-0.408915	0.625	0.923	3.3846e-18
Eif1	2.94607e-22	-0.314117	1	0.999	4.85453e-18
Pgam1	4.50983e-22	-0.414535	0.934	0.986	7.43129e-18
Rps8	4.52809e-22	-0.290299	1	1	7.46139e-18
Srsf7	6.25924e-22	-0.468482	0.831	0.949	1.0314e-17
Nop10	8.14931e-22	-0.416276	0.787	0.954	1.34284e-17
Alad	9.74038e-22	-0.348133	0.375	0.774	1.60502e-17
U2af1	9.88624e-22	-0.386951	0.868	0.967	1.62905e-17
Hnrnpa1	1.15893e-21	-0.387945	0.941	0.996	1.90968e-17
Rps5	1.26944e-21	-0.333552	1	1	2.09179e-17
Rps23	1.62537e-21	-0.300572	0.993	1	2.67828e-17
Atp5o	2.00161e-21	-0.356586	0.912	0.992	3.29826e-17
Pcbp1	2.02285e-21	-0.310774	0.949	0.993	3.33326e-17
Gap43	2.38031e-21	-0.553987	0.449	0.837	3.92227e-17
Cenpa	2.76664e-21	-0.989885	0.125	0.541	4.55886e-17
Lyar	3.00583e-21	-0.351261	0.346	0.734	4.953e-17
Dtymk	3.68536e-21	-0.408819	0.566	0.85	6.07273e-17
Rpl31	3.90546e-21	-0.349494	0.956	0.997	6.43541e-17
Rps3a1	4.57813e-21	-0.308404	0.993	1	7.54384e-17
Tacc3	4.63613e-21	-0.546319	0.059	0.486	7.63941e-17
Ndufa8	4.71233e-21	-0.387178	0.831	0.973	7.76498e-17
Sumo2	5.22006e-21	-0.316767	0.971	0.997	8.60162e-17
Prelid1	5.28166e-21	-0.363521	0.919	0.991	8.70312e-17
H2afz	6.12964e-21	-0.734115	0.993	0.998	1.01004e-16
Ppa1	6.73472e-21	-0.362018	0.419	0.782	1.10975e-16
Cdca8	6.99414e-21	-0.768704	0.059	0.477	1.15249e-16
Pa2g4	7.17028e-21	-0.41948	0.801	0.942	1.18152e-16
Ssrp1	8.56765e-21	-0.410343	0.647	0.91	1.41178e-16
Spc24	1.19341e-20	-0.42314	0.066	0.495	1.96649e-16
Stxbp6	1.30304e-20	-0.320633	0.059	0.487	2.14715e-16
Nudc	1.33017e-20	-0.368143	0.669	0.923	2.19186e-16
Nr2f2	1.34885e-20	-0.384103	0.051	0.488	2.22263e-16
Rpl14	1.43541e-20	-0.278711	1	1	2.36527e-16
C1qbp	1.74738e-20	-0.388043	0.699	0.935	2.87934e-16
Tk1	2.29683e-20	-0.509902	0.059	0.488	3.78471e-16
Hmgn1	2.3062e-20	-0.365944	0.926	0.995	3.80015e-16
Lsm6	2.65688e-20	-0.354691	0.721	0.924	4.37801e-16
Rpl36	2.73662e-20	-0.306575	0.993	1	4.50941e-16
Rpl18	2.93231e-20	-0.272278	1	1	4.83186e-16
Ndufc1	3.02173e-20	-0.358948	0.86	0.978	4.97921e-16
Oat	3.28748e-20	-0.35426	0.456	0.814	5.4171e-16
Lsm3	3.33811e-20	-0.402337	0.471	0.814	5.50054e-16
Mpp6	3.4095e-20	-0.301275	0.257	0.68	5.61817e-16
Tpi1	3.58992e-20	-0.481153	0.904	0.99	5.91548e-16
Pabpc1	4.21698e-20	-0.316973	0.963	0.997	6.94875e-16
Bik	5.53981e-20	-0.301344	0.103	0.54	9.1285e-16
Smox	5.77461e-20	-0.308917	0.25	0.673	9.5154e-16
Ndufa12	5.94952e-20	-0.349886	0.831	0.971	9.80362e-16
Rpl35	6.06853e-20	-0.322211	0.971	0.999	9.99972e-16
Ccnb2	7.1081e-20	-0.716326	0.051	0.464	1.17127e-15
Mcm2	7.95954e-20	-0.383431	0.154	0.583	1.31157e-15
Nsmce1	8.41482e-20	-0.318486	0.515	0.833	1.38659e-15
Fbl	8.57449e-20	-0.390949	0.603	0.888	1.4129e-15
Mest	1.16801e-19	-0.335542	1	0.998	1.92465e-15
Ndufb8	1.26133e-19	-0.321182	0.882	0.987	2.07842e-15
Lsm4	1.34757e-19	-0.374539	0.684	0.909	2.22053e-15
Exosc8	1.39366e-19	-0.38409	0.478	0.818	2.29647e-15
Stmn1	1.51657e-19	-0.603302	0.853	0.97	2.49901e-15
Atp5g3	1.82396e-19	-0.308195	0.912	0.991	3.00553e-15
Rpl41	1.88891e-19	-0.285655	1	1	3.11254e-15
Ccdc42	2.16308e-19	-0.300058	0.015	0.421	3.56433e-15
Gins2	2.20246e-19	-0.346579	0.074	0.496	3.62921e-15
Mcm5	2.23071e-19	-0.426451	0.147	0.576	3.67576e-15
Sae1	2.38446e-19	-0.369701	0.728	0.911	3.92911e-15
Pfn1	3.01001e-19	-0.33535	1	1	4.95989e-15
Hnrnpf	3.22365e-19	-0.315152	0.956	0.999	5.31193e-15
Mad2l1	3.60233e-19	-0.287174	0.044	0.448	5.93593e-15
Hspe1	3.94837e-19	-0.400468	0.89	0.984	6.50612e-15
Ccna2	5.01851e-19	-0.666009	0.029	0.427	8.26949e-15
Rpl28	5.75896e-19	-0.317406	1	1	9.48961e-15
Rpl21	5.78731e-19	-0.283559	1	1	9.53633e-15
Abi3	5.82267e-19	-0.276823	0.199	0.657	9.5946e-15
Atp5g2	6.18168e-19	-0.298818	0.949	0.998	1.01862e-14
Vwa1	6.31049e-19	-0.286253	0.324	0.769	1.03984e-14
Rrm2	6.49274e-19	-0.757608	0.081	0.479	1.06987e-14
Snrpe	6.61179e-19	-0.328491	0.919	0.997	1.08949e-14
Magoh	7.03635e-19	-0.335536	0.691	0.914	1.15945e-14
Tubb4b	7.40318e-19	-0.680711	0.794	0.952	1.2199e-14
Rps25	8.00357e-19	-0.308723	0.941	0.998	1.31883e-14
Fxyd6	1.03362e-18	-0.480215	0.309	0.742	1.70319e-14
2010107E04Rik	1.06314e-18	-0.300784	0.941	0.994	1.75184e-14
Rpl11	1.07959e-18	-0.266105	1	1	1.77894e-14
Rps18	1.08865e-18	-0.300768	0.985	0.999	1.79387e-14
Prmt1	1.10104e-18	-0.368391	0.875	0.97	1.81429e-14
Rpl9	1.28731e-18	-0.283851	0.993	1	2.12123e-14
Ddx39b	1.28861e-18	-0.335441	0.912	0.984	2.12337e-14
Serbp1	1.28999e-18	-0.288256	0.993	0.998	2.12565e-14
Tpx2	1.44707e-18	-0.644089	0.066	0.465	2.38448e-14
Rps29	1.56015e-18	-0.265636	0.993	0.999	2.57081e-14
Ptges3	1.75309e-18	-0.339031	0.897	0.974	2.88874e-14
Gnb2l1	1.85114e-18	-0.288631	0.978	1	3.05031e-14
Cox8a	1.88082e-18	-0.30154	0.971	0.999	3.09921e-14
Rrm1	1.92425e-18	-0.410926	0.324	0.668	3.17078e-14
Psmb2	1.98185e-18	-0.286907	0.912	0.987	3.26569e-14
Rps4x	2.10216e-18	-0.317503	0.993	1	3.46394e-14
Rps24	2.2369e-18	-0.298176	0.993	1	3.68596e-14
Uhrf1	2.40214e-18	-0.334688	0.11	0.518	3.95824e-14
Cenpf	2.64897e-18	-0.793121	0.007	0.391	4.36497e-14
Lig1	2.94733e-18	-0.464841	0.199	0.6	4.85661e-14
Rpl38	2.96682e-18	-0.276171	0.993	1	4.88872e-14
Uqcr10	3.00312e-18	-0.305403	0.912	0.987	4.94853e-14
Cox5a	3.0537e-18	-0.306356	0.963	0.997	5.03189e-14
Mki67	3.23691e-18	-0.596036	0.029	0.414	5.33378e-14
Rps13	3.69327e-18	-0.267584	0.985	0.999	6.08577e-14
Tuba1c	3.69608e-18	-0.639059	0.206	0.604	6.0904e-14
Rpl19	4.94001e-18	-0.287523	1	1	8.14015e-14
Rps27l	5.36074e-18	-0.374907	0.919	0.987	8.83342e-14
Rfc5	5.74428e-18	-0.292927	0.096	0.477	9.46543e-14
Ndufa4	6.27618e-18	-0.25541	0.985	0.999	1.03419e-13
Top2a	6.48597e-18	-1.09249	0.118	0.495	1.06876e-13
Atp5b	6.85677e-18	-0.259333	0.985	0.997	1.12986e-13
Rfc4	6.90145e-18	-0.325668	0.184	0.576	1.13722e-13
H2afx	7.04359e-18	-0.783698	0.485	0.778	1.16064e-13
Grpel1	7.42428e-18	-0.337823	0.75	0.949	1.22337e-13
Rpl22	7.64974e-18	-0.31216	0.949	0.999	1.26052e-13
Prim1	1.06812e-17	-0.312002	0.074	0.463	1.76005e-13
Sec61g	1.09553e-17	-0.302334	0.949	0.999	1.80522e-13
Uqcrq	1.12836e-17	-0.311293	0.897	0.988	1.8593e-13
Glipr2	1.16196e-17	-0.334574	0.25	0.663	1.91467e-13
Akr1b3	1.20054e-17	-0.306358	0.419	0.798	1.97824e-13
Nt5dc2	1.24692e-17	-0.346551	0.419	0.782	2.05467e-13
Nans	1.25151e-17	-0.306931	0.507	0.828	2.06224e-13
Cdk1	1.28506e-17	-0.827909	0.434	0.711	2.11752e-13
Hnrnpab	1.48235e-17	-0.358146	0.89	0.982	2.44262e-13
Rpl3	1.50634e-17	-0.275372	0.993	1	2.48214e-13
Hn1	1.51982e-17	-0.470609	0.875	0.97	2.50436e-13
Racgap1	1.59376e-17	-0.491015	0.081	0.45	2.6262e-13
Ccnb1	1.64604e-17	-0.555211	0.007	0.38	2.71235e-13
Banf1	1.79954e-17	-0.364289	0.743	0.95	2.96528e-13
Rap1a	2.0124e-17	-0.313374	0.89	0.98	3.31603e-13
S100a10	2.04908e-17	-0.38105	0.956	0.999	3.37647e-13
Gypc	2.4386e-17	-0.250192	0.14	0.541	4.01832e-13
Eif2s2	2.45333e-17	-0.312501	0.919	0.991	4.04259e-13
Atp5g1	2.47463e-17	-0.3324	0.926	0.989	4.0777e-13
Rcsd1	2.51868e-17	-0.311148	0.353	0.751	4.15027e-13
Rad51ap1	2.93027e-17	-0.28658	0.088	0.475	4.8285e-13
Mcm7	3.11672e-17	-0.39369	0.191	0.564	5.13573e-13
Atp5j2	3.30437e-17	-0.269071	0.949	0.996	5.44494e-13
Eef1d	3.73907e-17	-0.29712	0.919	0.986	6.16123e-13
Slc29a1	4.46188e-17	-0.365282	0.757	0.929	7.35229e-13
Bub1	4.49925e-17	-0.331902	0	0.363	7.41387e-13
Igf1	4.66791e-17	-0.397579	0.191	0.587	7.69179e-13
Ccdc34	5.05138e-17	-0.401757	0.338	0.677	8.32367e-13
Rps14	7.20357e-17	-0.263745	0.993	0.999	1.187e-12
Rps27a	8.85162e-17	-0.26439	1	1	1.45857e-12
Rpl36al	8.91584e-17	-0.271846	0.971	0.998	1.46915e-12
Gnb4	1.09855e-16	-0.288445	0.529	0.875	1.81019e-12
Ppil1	1.22185e-16	-0.273337	0.338	0.698	2.01337e-12
Ctla2a	1.27686e-16	-0.30275	0.765	0.976	2.10402e-12
Snx3	1.29882e-16	-0.289753	0.934	0.993	2.14019e-12
Mrpl42	1.36964e-16	-0.325956	0.676	0.931	2.25688e-12
Arhgdia	1.38561e-16	-0.277407	0.934	0.992	2.28322e-12
Cacybp	1.51455e-16	-0.348145	0.728	0.931	2.49567e-12
Snrpa1	1.51762e-16	-0.335645	0.632	0.893	2.50074e-12
Erh	1.74552e-16	-0.285721	0.971	0.998	2.87626e-12
Mxra7	1.80593e-16	-0.310718	0.566	0.86	2.97581e-12
Hes1	1.82258e-16	-0.562298	0.36	0.719	3.00325e-12
Ednrb	1.84189e-16	-0.300844	0.199	0.623	3.03507e-12
Polr1d	1.9359e-16	-0.298228	0.838	0.977	3.18998e-12
Srsf2	2.05485e-16	-0.328967	0.971	0.988	3.38599e-12
Rps15a	2.09137e-16	-0.256381	1	0.999	3.44616e-12
Rps11	2.26223e-16	-0.270239	1	1	3.72771e-12
Nudt21	2.56165e-16	-0.295878	0.721	0.925	4.22109e-12
Ndufs5	3.13156e-16	-0.291762	0.853	0.987	5.16019e-12
Hat1	3.18032e-16	-0.336153	0.272	0.635	5.24054e-12
Srm	3.29478e-16	-0.389474	0.426	0.761	5.42914e-12
Cdc20	3.35492e-16	-0.641537	0.088	0.444	5.52823e-12
Rpa1	3.78277e-16	-0.292831	0.228	0.597	6.23325e-12
Impdh2	5.08645e-16	-0.307423	0.632	0.877	8.38146e-12
Cct8	6.09012e-16	-0.281685	0.912	0.985	1.00353e-11
Nop58	6.21709e-16	-0.387566	0.581	0.84	1.02445e-11
Rps12	6.73466e-16	-0.274255	0.993	1	1.10974e-11
Ube2c	7.27547e-16	-1.27575	0.169	0.513	1.19885e-11
Anln	7.88159e-16	-0.322485	0.015	0.363	1.29873e-11
Sh3bgrl3	7.95933e-16	-0.303353	0.963	0.995	1.31154e-11
Shcbp1	8.32207e-16	-0.310359	0.015	0.363	1.37131e-11
Cenpe	9.46921e-16	-0.570969	0.037	0.382	1.56034e-11
Tsnax	9.93975e-16	-0.297597	0.5	0.812	1.63787e-11
Nostrin	9.97866e-16	-0.293179	0.147	0.529	1.64428e-11
Kcne3	1.04087e-15	-0.475829	0.066	0.426	1.71514e-11
Kif22	1.1347e-15	-0.371332	0.037	0.382	1.86975e-11
Pbk	1.21801e-15	-0.392449	0.015	0.355	2.00704e-11
Smc4	1.39023e-15	-0.542128	0.485	0.752	2.29082e-11
Tuba1a	1.43557e-15	-0.382915	1	0.999	2.36553e-11
Ppp1r14b	1.45755e-15	-0.373108	0.868	0.982	2.40175e-11
Prc1	1.78482e-15	-0.718244	0.029	0.37	2.94102e-11
Nuf2	1.87584e-15	-0.273603	0	0.335	3.09101e-11
Cdca3	1.92248e-15	-0.361646	0.051	0.394	3.16786e-11
Cox7a2	2.37441e-15	-0.269566	0.934	0.996	3.91255e-11
Gimap4	2.70927e-15	-0.282954	0.728	0.957	4.46433e-11
Clspn	2.90041e-15	-0.270618	0.015	0.356	4.7793e-11
Rpa2	2.9156e-15	-0.322629	0.221	0.576	4.80432e-11
Pkm	2.94828e-15	-0.34374	0.993	0.999	4.85817e-11
Ckap2l	3.05553e-15	-0.347289	0	0.331	5.0349e-11
Cenpq	3.14406e-15	-0.337562	0.066	0.42	5.18078e-11
Ndufa5	3.38859e-15	-0.293668	0.831	0.967	5.58372e-11
Spc25	3.55127e-15	-0.368322	0.029	0.367	5.85178e-11
Mpp1	3.76665e-15	-0.268011	0.559	0.844	6.20669e-11
Col15a1	3.93552e-15	-0.295152	0.529	0.904	6.48495e-11
Txnl1	4.01438e-15	-0.283132	0.853	0.966	6.61489e-11
Fam64a	4.51465e-15	-0.388341	0.015	0.348	7.43924e-11
Rpl7	4.67274e-15	-0.272601	0.985	0.999	7.69975e-11
Cbx3	6.08633e-15	-0.353049	0.882	0.98	1.00291e-10
Rpl7a	6.27295e-15	-0.258298	0.993	1	1.03366e-10
Tmpo	8.55705e-15	-0.392375	0.647	0.871	1.41003e-10
Mcm4	8.57472e-15	-0.321879	0.206	0.583	1.41294e-10
Nhp2l1	9.87839e-15	-0.330629	0.831	0.964	1.62776e-10
Asf1b	1.05943e-14	-0.311166	0.059	0.406	1.74572e-10
Anp32e	1.2175e-14	-0.309544	0.522	0.804	2.0062e-10
Stra13	1.26205e-14	-0.29547	0.618	0.893	2.07961e-10
Dbi	1.71073e-14	-0.309054	0.801	0.974	2.81894e-10
Pttg1	2.30256e-14	-0.424324	0.25	0.61	3.79417e-10
Emcn	2.49043e-14	-0.336932	0.912	0.982	4.10374e-10
1810011O10Rik	2.6944e-14	-0.521743	0.691	0.922	4.43983e-10
Mrpl12	2.73469e-14	-0.28033	0.779	0.931	4.50623e-10
Rplp0	2.79222e-14	-0.344967	0.985	0.999	4.60102e-10
Klk8	3.18062e-14	-0.312395	0.338	0.69	5.24103e-10
Rbx1	3.42164e-14	-0.25936	0.912	0.992	5.63818e-10
Rhoj	3.55853e-14	-0.255514	0.581	0.864	5.86374e-10
Fen1	3.63183e-14	-0.29765	0.199	0.533	5.98453e-10
Palm	4.02722e-14	-0.292488	0.566	0.855	6.63606e-10
Rps9	4.11113e-14	-0.255674	0.978	1	6.77432e-10
Ptbp1	4.20638e-14	-0.289776	0.816	0.961	6.93127e-10
Aurkb	4.27264e-14	-0.421421	0.037	0.352	7.04045e-10
Bin1	4.93579e-14	-0.301512	0.596	0.858	8.1332e-10
Nudcd2	5.32255e-14	-0.269708	0.618	0.869	8.77049e-10
Chaf1b	5.43067e-14	-0.262737	0.059	0.389	8.94866e-10
Snrnp40	6.8825e-14	-0.26329	0.537	0.832	1.1341e-09
Crmp1	8.75507e-14	-0.278578	0.419	0.771	1.44266e-09
Orc6	9.55488e-14	-0.348828	0.404	0.703	1.57445e-09
Ndufa2	9.58301e-14	-0.277498	0.846	0.987	1.57909e-09
Uqcrb	1.03319e-13	-0.252412	0.949	0.996	1.70249e-09
Plk1	1.14208e-13	-0.422714	0.007	0.311	1.88192e-09
Calm3	1.1612e-13	-0.269853	0.897	0.982	1.91343e-09
Cox6a1	1.22042e-13	-0.259444	0.919	0.992	2.011e-09
Anapc11	1.31298e-13	-0.283345	0.721	0.943	2.16353e-09
Ndc80	1.40434e-13	-0.288254	0.015	0.321	2.31407e-09
Sgol2a	1.47154e-13	-0.345219	0.059	0.37	2.42481e-09
Sf3a3	1.56737e-13	-0.251693	0.544	0.839	2.58272e-09
Ndufb4	1.79337e-13	-0.273641	0.86	0.967	2.95512e-09
Smc2	1.80992e-13	-0.573153	0.426	0.688	2.98239e-09
Tomm5	1.82457e-13	-0.284378	0.632	0.901	3.00653e-09
Psmd14	1.86451e-13	-0.259556	0.596	0.874	3.07234e-09
Emg1	1.96154e-13	-0.268693	0.735	0.931	3.23222e-09
Slc16a3	2.18475e-13	-0.269432	0.199	0.566	3.60003e-09
Mbd2	2.25065e-13	-0.279142	0.75	0.943	3.70862e-09
Mdh2	2.28772e-13	-0.250636	0.926	0.985	3.76971e-09
Eif6	2.35168e-13	-0.267768	0.728	0.917	3.8751e-09
Ube2s	2.52442e-13	-0.529871	0.897	0.971	4.15973e-09
Fam111a	2.55397e-13	-0.25372	0.279	0.632	4.20844e-09
Aprt	2.56383e-13	-0.326335	0.912	0.991	4.22469e-09
Gmnn	2.69287e-13	-0.347383	0.272	0.603	4.43731e-09
Pdap1	2.72778e-13	-0.267877	0.882	0.977	4.49484e-09
Gar1	3.23192e-13	-0.276042	0.544	0.825	5.32555e-09
Hmmr	3.47952e-13	-0.416073	0.007	0.303	5.73355e-09
Mrpl33	3.57179e-13	-0.260946	0.735	0.939	5.88559e-09
Tsc22d3	3.85754e-13	-0.261519	0.221	0.57	6.35646e-09
Glrx3	3.9596e-13	-0.263671	0.846	0.98	6.52463e-09
Casc5	4.2239e-13	-0.296033	0.029	0.333	6.96014e-09
Rps7	4.80085e-13	-0.266461	1	1	7.91084e-09
Dynll1	5.07839e-13	-0.281929	0.985	1	8.36817e-09
Dkc1	7.88611e-13	-0.261336	0.346	0.672	1.29947e-08
Mrps14	8.35072e-13	-0.26603	0.765	0.945	1.37603e-08
Gm10709	8.48424e-13	-0.386753	0.676	0.893	1.39803e-08
Llph	8.48906e-13	-0.288098	0.743	0.932	1.39883e-08
Ost4	9.30747e-13	-0.256803	0.919	0.989	1.53369e-08
Rpl34	9.65218e-13	-0.258759	0.993	1	1.59049e-08
Hist1h1b	1.00458e-12	-0.679776	0	0.284	1.65534e-08
Nusap1	1.08971e-12	-0.593492	0.015	0.3	1.79562e-08
Ndufab1	1.30703e-12	-0.259365	0.838	0.972	2.15373e-08
Mcm3	1.66925e-12	-0.3832	0.493	0.743	2.75059e-08
Rnps1	1.69662e-12	-0.262664	0.765	0.929	2.7957e-08
Lpl	1.8765e-12	-0.277443	0.081	0.407	3.0921e-08
Cdk2ap1	2.22604e-12	-0.276806	0.735	0.935	3.66806e-08
Lsm8	2.6243e-12	-0.257046	0.647	0.888	4.32432e-08
Knstrn	2.90998e-12	-0.298536	0.118	0.414	4.79507e-08
H1f0	3.04698e-12	-0.471284	0.713	0.917	5.02081e-08
Eif4ebp1	4.30478e-12	-0.300905	0.757	0.94	7.09342e-08
Hmgb3	4.84302e-12	-0.333096	0.684	0.892	7.98033e-08
Kif20a	6.14323e-12	-0.291635	0.029	0.303	1.01228e-07
Kif11	6.26001e-12	-0.289643	0.015	0.29	1.03152e-07
Rpl18a	6.31894e-12	-0.257998	1	1	1.04124e-07
Kif20b	6.53838e-12	-0.309291	0.074	0.365	1.07739e-07
Kif23	7.11469e-12	-0.290549	0.051	0.335	1.17236e-07
Rwdd1	7.86877e-12	-0.266396	0.801	0.968	1.29662e-07
Dnmt1	8.17657e-12	-0.301402	0.309	0.606	1.34733e-07
Ncl	8.56777e-12	-0.282549	0.985	0.992	1.4118e-07
Cdkn3	1.13845e-11	-0.251139	0.029	0.299	1.87593e-07
Dusp3	1.65187e-11	-0.28157	0.824	0.975	2.72196e-07
Gas6	1.73185e-11	-0.328198	0.081	0.359	2.85375e-07
Csrp1	1.77793e-11	-0.31228	0.868	0.968	2.92967e-07
2700029M09Rik	2.01611e-11	-0.251243	0.522	0.787	3.32215e-07
Cd47	2.14592e-11	-0.26831	0.706	0.909	3.53605e-07
Car8	2.55818e-11	-0.317715	0.324	0.617	4.21538e-07
Aldoa	3.06448e-11	-0.300555	0.985	0.999	5.04966e-07
Fbxo5	3.30363e-11	-0.259961	0.037	0.305	5.44371e-07
Aurka	3.70763e-11	-0.338033	0.037	0.302	6.10944e-07
Bgn	4.16546e-11	-0.516357	0.103	0.38	6.86384e-07
Hsp90aa1	5.80359e-11	-0.292764	0.926	0.973	9.56315e-07
Dek	5.90057e-11	-0.383284	0.735	0.873	9.72295e-07
Phlda1	6.06122e-11	-0.277974	0.096	0.381	9.98767e-07
Gm8730	6.22619e-11	-0.464315	0.654	0.895	1.02595e-06
Atad2	7.69474e-11	-0.26907	0.243	0.531	1.26794e-06
Hdgf	9.23782e-11	-0.296269	0.728	0.9	1.52221e-06
Anxa1	1.40903e-10	-0.388081	0.478	0.726	2.3218e-06
Hist1h2ae	1.77161e-10	-0.362982	0.051	0.303	2.91927e-06
Cdkn2d	2.47158e-10	-0.265927	0.213	0.5	4.07267e-06
Meox2	1.25077e-09	-0.282694	0.478	0.762	2.06101e-05
Arhgap18	1.31402e-09	-0.256542	0.794	0.942	2.16524e-05
Hspd1	2.62133e-09	-0.285181	0.86	0.962	4.31942e-05
Ubald2	4.61486e-09	-0.300221	0.824	0.944	7.60436e-05
Hist1h1e	5.11115e-09	-0.284236	0.132	0.378	8.42215e-05
Kpna2	1.72163e-08	-0.264505	0.162	0.406	0.00028369
Incenp	3.24772e-08	-0.287148	0.199	0.419	0.000535159
Lgals1	1.08847e-07	-0.314722	0.478	0.74	0.00179358
H2afv	1.35633e-07	-0.338847	0.831	0.911	0.00223496
Sdpr	1.36126e-07	-0.31932	0.963	0.984	0.00224309
Slbp	5.48798e-07	-0.277919	0.632	0.809	0.0090431
Khdrbs3	2.48891e-06	-0.317009	0.412	0.581	0.0410123
