## Supplemental table 1 control art2 markers up for "Dach1 extends artery networks and protects against cardiac injury"

### Sheet: control art2 markers up
gene	p_val	avg_logFC	pct.1	pct.2	p_val_adj
Gja5	5.2119e-122	1.7709	0.853	0.128	8.58817e-118
Slc45a4	6.1089e-113	1.45391	0.904	0.17	1.00662e-108
Gja4	2.03879e-94	2.15723	0.985	0.346	3.35952e-90
Serpinf1	3.35086e-88	0.959738	0.654	0.091	5.52154e-84
Nckap5	2.47883e-87	0.489138	0.537	0.053	4.08461e-83
Cxcl12	1.07871e-84	1.89198	0.787	0.163	1.7775e-80
Dkk2	1.87365e-84	0.671799	0.463	0.038	3.0874e-80
Pcsk5	5.2046e-84	0.591291	0.544	0.06	8.57614e-80
Ndnf	3.11603e-82	0.553069	0.522	0.054	5.1346e-78
Jag1	1.47792e-72	1.17442	0.809	0.231	2.43532e-68
Alox12	2.70529e-68	0.82646	0.743	0.189	4.45777e-64
Vegfc	2.74191e-65	1.20265	0.919	0.467	4.51812e-61
Col18a1	2.75422e-65	1.20527	1	0.99	4.53841e-61
Mecom	2.4736e-64	1.11758	0.971	0.657	4.076e-60
Sema3g	3.04887e-63	0.803662	0.794	0.248	5.02393e-59
Pecam1	9.36373e-62	0.952902	1	0.998	1.54296e-57
Tmem178	2.42284e-61	0.457941	0.5	0.072	3.99236e-57
Unc5b	2.59573e-60	1.0289	0.993	0.541	4.27724e-56
Vwf	8.73127e-60	0.880515	0.676	0.147	1.43874e-55
Egfl8	9.36332e-60	0.353311	0.404	0.045	1.54289e-55
Alpl	7.62539e-59	0.316309	0.287	0.018	1.25651e-54
Bmx	6.03818e-57	0.333163	0.368	0.038	9.94971e-53
Cxcr4	2.66723e-56	0.953883	0.868	0.32	4.39505e-52
Efna1	1.34215e-54	1.10314	0.978	0.887	2.21159e-50
Lpar4	1.76018e-53	1.05398	0.985	0.874	2.90042e-49
Nrp1	1.44835e-52	0.900465	0.985	0.979	2.38659e-48
Sema7a	7.28187e-52	0.744177	0.919	0.444	1.19991e-47
Tm6sf1	1.00755e-51	0.850573	0.993	0.877	1.66023e-47
Hey1	2.12369e-51	1.17777	0.919	0.573	3.49942e-47
Cdkn1c	1.95813e-50	1.42883	0.971	0.818	3.2266e-46
Igf2	4.39646e-50	1.04918	1	0.992	7.24449e-46
Hes5	5.33311e-50	0.612318	0.309	0.029	8.78789e-46
Tsc22d1	6.56734e-49	1.03269	0.985	0.922	1.08217e-44
Igfbp2	1.33849e-48	1.1312	0.809	0.318	2.20556e-44
Pdzd2	8.4612e-48	0.924317	0.86	0.455	1.39424e-43
8430408G22Rik	3.14228e-47	1.12396	0.963	0.625	5.17785e-43
Tec	4.81092e-47	0.451691	0.64	0.175	7.92744e-43
Kcnj8	6.71008e-47	0.743819	0.64	0.17	1.10569e-42
Efnb2	7.69392e-47	0.830689	0.971	0.757	1.2678e-42
Aqp1	2.02797e-46	1.0342	0.904	0.501	3.34168e-42
Icam2	4.04152e-45	0.695859	1	0.999	6.65961e-41
Prex2	5.67935e-45	0.818306	0.949	0.837	9.35843e-41
Tie1	1.37726e-44	0.760945	0.993	0.972	2.26944e-40
Myo10	3.14124e-44	0.847842	0.963	0.699	5.17613e-40
Cdh5	1.16591e-43	0.656622	1	0.997	1.92119e-39
Sat1	1.37468e-43	1.35848	0.963	0.856	2.26519e-39
Abcc9	1.39474e-43	0.682987	0.735	0.256	2.29825e-39
Mast4	5.95909e-43	0.766794	0.985	0.908	9.81939e-39
Ammecr1	8.81877e-43	0.769332	0.882	0.546	1.45316e-38
Pdcd4	1.6376e-41	1.05426	0.787	0.408	2.69844e-37
Ecscr	5.02008e-41	0.600642	1	0.993	8.27208e-37
Prdx4	5.12588e-41	0.736021	0.985	0.962	8.44643e-37
Epas1	5.35407e-41	0.652203	0.949	0.813	8.82244e-37
Dll4	3.00545e-40	0.865393	0.941	0.598	4.95239e-36
Ehd4	3.09027e-40	0.696678	0.963	0.895	5.09214e-36
Malat1	4.91261e-40	0.980944	1	0.971	8.095e-36
Npr3	5.99133e-40	0.412711	0.375	0.061	9.87251e-36
Utrn	1.04336e-39	0.661926	0.963	0.749	1.71925e-35
Ebf1	1.34373e-39	0.846131	0.985	0.852	2.2142e-35
Rtn4	5.53854e-39	0.65245	1	0.99	9.1264e-35
Laptm4a	1.33926e-38	0.608486	1	0.987	2.20682e-34
Clec2d	1.44486e-38	0.520086	0.713	0.281	2.38084e-34
Mmrn2	1.68266e-38	0.685258	0.963	0.845	2.77269e-34
Armcx6	2.86333e-38	0.552386	0.735	0.314	4.71819e-34
St8sia6	2.97957e-38	0.45822	0.669	0.233	4.90973e-34
Maged2	3.99933e-38	0.818927	0.993	0.928	6.5901e-34
Cd38	9.0135e-38	0.694039	0.971	0.815	1.48524e-33
Azin1	1.70358e-37	0.81098	0.897	0.697	2.80717e-33
Flt1	2.66471e-37	0.731768	0.993	0.908	4.3909e-33
Fads3	5.27798e-37	0.657901	0.809	0.426	8.69705e-33
Igfbp4	6.14995e-37	0.811293	1	0.996	1.01339e-32
Ptprb	5.1806e-36	0.703853	0.934	0.73	8.53659e-32
Acvrl1	7.4624e-36	0.622392	0.912	0.697	1.22965e-31
Esam	7.1533e-35	0.571648	1	0.996	1.17872e-30
Agrn	1.57819e-34	0.607563	0.89	0.601	2.60055e-30
Notch1	1.74871e-34	0.643821	0.919	0.671	2.88152e-30
Plk2	2.23069e-34	0.675726	0.978	0.926	3.67573e-30
Gcnt2	6.50064e-34	0.271692	0.39	0.08	1.07118e-29
Camk2d	7.29183e-34	0.545924	0.838	0.548	1.20155e-29
Aoc3	1.66639e-33	0.703683	0.882	0.604	2.74587e-29
F11r	1.92861e-33	0.527366	0.971	0.948	3.17796e-29
Oaz2	2.17019e-33	0.599728	0.926	0.835	3.57604e-29
Chd3	4.59354e-33	0.632888	0.919	0.829	7.56923e-29
Armcx2	5.07628e-33	0.749995	0.875	0.673	8.3647e-29
Tspan18	1.83809e-32	0.692259	1	0.967	3.02881e-28
Rgs3	2.66328e-32	0.634408	0.904	0.792	4.38854e-28
Col4a2	2.79834e-32	0.838108	1	0.993	4.6111e-28
Clca3a1	9.26359e-32	0.273331	0.265	0.037	1.52645e-27
Smad7	1.04137e-31	0.677289	0.941	0.718	1.71597e-27
Mfge8	1.11879e-31	0.812258	0.985	0.972	1.84354e-27
Tm4sf1	1.55628e-31	1.08816	0.941	0.952	2.56444e-27
Sox17	2.92409e-31	0.696601	0.941	0.841	4.81832e-27
Atp13a3	2.98409e-31	0.784599	0.743	0.423	4.91719e-27
Fstl1	3.9616e-31	0.704848	0.956	0.935	6.52793e-27
Cd44	3.98175e-31	0.6055	0.794	0.47	6.56113e-27
Tspan8	8.71692e-31	0.592625	0.574	0.201	1.43637e-26
Lrp10	1.39434e-30	0.593105	0.934	0.847	2.2976e-26
Map4k3	2.82215e-30	0.587473	0.882	0.687	4.65033e-26
Tmem59	4.12091e-30	0.581245	0.978	0.984	6.79044e-26
Kcnq1ot1	7.27534e-30	0.821184	0.926	0.734	1.19883e-25
Cmas	7.66354e-30	0.577597	0.934	0.846	1.2628e-25
Fbn1	9.5589e-30	0.482041	0.596	0.221	1.57511e-25
Auts2	1.78277e-29	0.636951	0.904	0.742	2.93765e-25
Heg1	2.23001e-29	0.559407	0.882	0.622	3.67462e-25
Tmem47	3.78316e-29	0.527803	0.926	0.761	6.2339e-25
Itpr3	3.89363e-29	0.335565	0.471	0.134	6.41593e-25
Itm2c	4.70542e-29	0.560986	0.963	0.937	7.75359e-25
Igfbp3	4.97509e-29	0.92241	0.963	0.648	8.19795e-25
Tnks2	1.01171e-28	0.529425	0.956	0.846	1.6671e-24
Thsd7a	1.0291e-28	0.589447	0.691	0.334	1.69576e-24
Scd2	1.29007e-28	0.506558	0.816	0.531	2.12577e-24
H2-D1	1.47414e-28	0.581198	0.993	0.982	2.42908e-24
Mmp14	2.04614e-28	0.603891	0.971	0.897	3.37163e-24
Zdhhc9	2.22838e-28	0.300263	0.515	0.178	3.67192e-24
H19	2.42183e-28	0.976148	0.993	0.996	3.9907e-24
Ifitm2	2.87764e-28	0.485409	0.985	0.996	4.74178e-24
Tmem100	2.28041e-27	0.799329	0.441	0.133	3.75766e-23
Glul	4.05535e-27	0.741498	0.816	0.625	6.68241e-23
Adgre5	4.5556e-27	0.549273	0.941	0.808	7.50672e-23
Fkbp9	4.73675e-27	0.541124	0.956	0.924	7.80522e-23
Krtcap2	7.38875e-27	0.480539	0.985	0.997	1.21752e-22
Hs6st1	7.43968e-27	0.341329	0.581	0.228	1.22591e-22
Eogt	1.32682e-26	0.472366	0.757	0.464	2.18633e-22
Slc5a3	2.411e-26	0.462097	0.684	0.352	3.97284e-22
Cyth3	2.72782e-26	0.466834	0.779	0.505	4.4949e-22
Ezr	4.00794e-26	0.603653	0.846	0.645	6.60429e-22
Ssfa2	5.38587e-26	0.298215	0.507	0.178	8.87484e-22
Gpc4	7.35783e-26	0.478622	0.662	0.294	1.21242e-21
Ceacam1	1.465e-25	0.438895	0.603	0.249	2.41403e-21
Cyb5r3	1.68541e-25	0.619108	0.926	0.847	2.77722e-21
Fzd6	1.98593e-25	0.417811	0.684	0.329	3.27242e-21
Pik3r3	2.10909e-25	0.354334	0.61	0.256	3.47537e-21
Gata6	2.60439e-25	0.486425	0.669	0.336	4.29151e-21
Fryl	5.70565e-25	0.448066	0.699	0.364	9.40177e-21
Msx1	7.27835e-25	0.50982	0.779	0.511	1.19933e-20
Mansc1	7.34859e-25	0.327236	0.537	0.205	1.2109e-20
Col4a1	9.48641e-25	0.700132	1	0.998	1.56317e-20
Ltbp4	1.0201e-24	0.637402	0.64	0.316	1.68093e-20
Nedd9	1.29225e-24	0.484224	0.801	0.595	2.12936e-20
Cgnl1	1.97879e-24	0.508775	0.801	0.585	3.26066e-20
Orai1	3.27271e-24	0.507893	0.949	0.863	5.39278e-20
Tmem44	4.70916e-24	0.412265	0.801	0.553	7.75976e-20
Tmbim6	4.90591e-24	0.409379	1	0.994	8.08397e-20
App	5.10361e-24	0.477215	0.985	0.983	8.40973e-20
Daam1	5.93205e-24	0.57277	0.75	0.474	9.77483e-20
Cldn5	7.7822e-24	0.664458	0.978	0.922	1.28235e-19
Hyal2	8.6351e-24	0.447826	0.89	0.791	1.42289e-19
Arl6ip5	1.77064e-23	0.492742	0.956	0.943	2.91766e-19
Tmed10	3.78417e-23	0.378408	0.993	0.991	6.23555e-19
Glmp	5.66409e-23	0.422278	0.949	0.895	9.33329e-19
Armcx3	6.86496e-23	0.488565	0.882	0.805	1.13121e-18
Txnip	7.17465e-23	0.532027	0.912	0.811	1.18224e-18
Nedd4	7.28127e-23	0.345474	1	0.998	1.19981e-18
Ackr3	7.50398e-23	0.665904	0.684	0.312	1.23651e-18
Nisch	8.35966e-23	0.443684	0.971	0.943	1.3775e-18
Apbb2	9.03618e-23	0.489281	0.941	0.845	1.48898e-18
Pdgfd	1.18437e-22	0.401917	0.632	0.327	1.9516e-18
Kdr	1.2738e-22	0.611991	1	0.99	2.09896e-18
Stmn2	1.32746e-22	1.10742	0.39	0.113	2.18738e-18
Alas1	1.71382e-22	0.541592	0.765	0.61	2.82404e-18
Mylip	1.91789e-22	0.300113	0.515	0.197	3.1603e-18
S1pr1	2.63809e-22	0.502973	0.919	0.833	4.34704e-18
Dbn1	4.20954e-22	0.423832	0.978	0.938	6.93647e-18
Fblim1	5.33384e-22	0.597687	0.699	0.463	8.78909e-18
Atp8b1	7.17624e-22	0.321899	0.5	0.192	1.1825e-17
Pls3	8.28574e-22	0.451181	0.956	0.936	1.36532e-17
Nudt4	9.20957e-22	0.657702	0.949	0.958	1.51755e-17
Notch4	1.28725e-21	0.438406	0.816	0.607	2.12113e-17
Slc9a3r2	1.90457e-21	0.521472	0.978	0.956	3.13835e-17
Atp6v0e	2.07232e-21	0.381579	0.941	0.955	3.41478e-17
Reep2	2.42048e-21	0.325662	0.5	0.204	3.98847e-17
Aplp2	2.54392e-21	0.466384	0.993	0.979	4.19186e-17
Ubxn4	4.02951e-21	0.426442	0.941	0.912	6.63983e-17
Lamp1	5.02999e-21	0.389745	0.993	0.99	8.28842e-17
Plekha1	5.33546e-21	0.40704	0.897	0.769	8.79178e-17
Atp6v0b	9.22347e-21	0.399907	0.949	0.942	1.51984e-16
Mgat1	1.53386e-20	0.497249	0.919	0.801	2.52749e-16
Cd93	2.4021e-20	0.556223	1	0.986	3.95819e-16
Tsg101	2.66529e-20	0.356901	0.963	0.936	4.39186e-16
Ppic	2.66587e-20	0.367381	1	0.994	4.39282e-16
Pik3ip1	3.47641e-20	0.308947	0.434	0.16	5.72843e-16
Btnl9	3.58511e-20	0.667336	0.912	0.715	5.90755e-16
2020-03-02	4.2506e-20	0.440934	0.971	0.941	7.00414e-16
Cd59a	4.50614e-20	0.483262	0.779	0.546	7.42522e-16
Sparc	4.56628e-20	0.482356	1	1	7.52431e-16
Tpgs2	5.29665e-20	0.466535	0.801	0.712	8.72782e-16
Fjx1	6.25034e-20	0.597983	0.485	0.199	1.02993e-15
Mgst1	6.84921e-20	0.459234	0.603	0.309	1.12861e-15
Actn4	7.63297e-20	0.380188	0.993	0.982	1.25776e-15
Trim47	8.24758e-20	0.47468	0.897	0.852	1.35904e-15
Abca1	8.30876e-20	0.360487	0.632	0.314	1.36912e-15
Pcdh1	1.10134e-19	0.522801	0.926	0.833	1.81478e-15
Ccdc88c	2.28801e-19	0.30673	0.463	0.18	3.77019e-15
Clec14a	3.49978e-19	0.605693	0.971	0.939	5.76694e-15
Atp6ap1	4.23821e-19	0.403048	0.904	0.803	6.98373e-15
Furin	4.30758e-19	0.409574	0.824	0.643	7.09803e-15
Nfib	6.05084e-19	0.394262	1	0.968	9.97057e-15
Itga5	6.76662e-19	0.423318	0.838	0.767	1.115e-14
Ktn1	7.10206e-19	0.482192	0.993	0.961	1.17028e-14
Myct1	8.03128e-19	0.439874	0.971	0.946	1.32339e-14
Fbxw7	9.56785e-19	0.424356	0.64	0.405	1.57659e-14
Plagl1	9.6754e-19	0.443254	0.949	0.886	1.59431e-14
Kdm5b	9.81624e-19	0.447078	0.728	0.472	1.61752e-14
Atrx	1.38805e-18	0.392086	0.971	0.97	2.28723e-14
mt-Cytb	1.88473e-18	0.415423	1	0.997	3.10565e-14
Sox7	1.93109e-18	0.489498	0.882	0.774	3.18204e-14
Nos3	2.26115e-18	0.461151	0.794	0.604	3.72592e-14
Mcam	2.37954e-18	0.502587	0.956	0.901	3.92101e-14
Tgfbr2	2.5e-18	0.532566	0.794	0.629	4.1195e-14
Os9	2.97965e-18	0.365037	0.846	0.705	4.90986e-14
Sepn1	3.02297e-18	0.365833	0.875	0.803	4.98125e-14
Laptm5	3.45894e-18	0.420304	0.449	0.184	5.69964e-14
Serinc1	5.69388e-18	0.476736	0.934	0.879	9.38237e-14
Atp13a2	6.90049e-18	0.396036	0.691	0.441	1.13706e-13
Ptprm	9.22212e-18	0.481948	0.824	0.628	1.51962e-13
Tcn2	1.16011e-17	0.377388	0.853	0.704	1.91163e-13
Nptn	1.28584e-17	0.397942	0.875	0.814	2.1188e-13
Iqgap1	1.37395e-17	0.410123	0.971	0.935	2.26399e-13
Plec	1.4902e-17	0.492103	0.824	0.645	2.45556e-13
Tmem86a	1.66651e-17	0.523866	0.743	0.536	2.74608e-13
Ctsd	1.78165e-17	0.555932	0.897	0.923	2.9358e-13
Mpzl1	2.28656e-17	0.430174	0.963	0.956	3.76779e-13
Igf1r	2.42146e-17	0.450485	0.699	0.488	3.99008e-13
Map4k4	2.57289e-17	0.393398	0.985	0.96	4.23961e-13
Smad6	3.06985e-17	0.530991	0.581	0.312	5.0585e-13
Zfp422	3.13322e-17	0.428614	0.853	0.859	5.16293e-13
Tmem150a	3.39086e-17	0.281729	0.426	0.169	5.58746e-13
Prkcdbp	3.81474e-17	0.433768	0.934	0.95	6.28593e-13
Itm2b	4.69975e-17	0.37808	1	0.999	7.74425e-13
Sorbs2	5.23535e-17	0.398464	0.75	0.529	8.6268e-13
Ecm1	5.60958e-17	0.379443	0.581	0.31	9.24347e-13
Smpdl3a	5.99021e-17	0.405002	0.625	0.375	9.87067e-13
Itgb1	6.71276e-17	0.460054	1	0.996	1.10613e-12
Amd1	7.75884e-17	0.637897	0.684	0.549	1.2785e-12
Ptprg	9.03507e-17	0.445027	0.662	0.421	1.4888e-12
Flnb	1.71687e-16	0.523439	0.853	0.699	2.82906e-12
Nck1	1.7457e-16	0.387175	0.926	0.879	2.87656e-12
mt-Nd4	2.59035e-16	0.383277	1	0.996	4.26838e-12
Tpd52	3.23284e-16	0.378336	0.699	0.51	5.32707e-12
Sec62	3.79796e-16	0.395199	1	0.98	6.25829e-12
Serinc3	3.81567e-16	0.373582	0.875	0.828	6.28747e-12
Pdia3	5.20745e-16	0.39137	1	0.996	8.58084e-12
Shisa5	6.01723e-16	0.392745	0.926	0.863	9.91519e-12
Glg1	6.05822e-16	0.437768	0.853	0.732	9.98273e-12
Tmed4	6.59462e-16	0.409642	0.838	0.753	1.08666e-11
Zfp69	7.47758e-16	0.324526	0.559	0.3	1.23216e-11
Rsrp1	8.9644e-16	0.373976	0.956	0.937	1.47715e-11
Txndc15	9.40566e-16	0.382092	0.838	0.79	1.54986e-11
mt-Co1	9.76215e-16	0.39305	1	0.996	1.60861e-11
Tmem50a	1.08486e-15	0.347999	0.956	0.963	1.78763e-11
Ggta1	1.22957e-15	0.368354	0.816	0.676	2.02608e-11
Mxd4	1.30046e-15	0.443708	0.801	0.66	2.1429e-11
Creg1	1.55444e-15	0.415009	0.824	0.753	2.56141e-11
Spcs1	1.80036e-15	0.305338	0.971	0.976	2.96664e-11
Cdk19	1.84951e-15	0.317432	0.515	0.25	3.04762e-11
Eva1c	2.51569e-15	0.25322	0.397	0.157	4.14535e-11
Irf2bp2	2.54323e-15	0.406751	0.816	0.726	4.19073e-11
Nmt2	2.59374e-15	0.351981	0.765	0.622	4.27396e-11
Ece1	2.90914e-15	0.455574	0.912	0.855	4.79368e-11
Tgoln1	3.50105e-15	0.345128	0.75	0.587	5.76904e-11
Hspg2	5.01107e-15	0.515039	1	0.983	8.25724e-11
Plat	6.4912e-15	0.425858	0.919	0.763	1.06962e-10
Gsn	7.07792e-15	0.290602	0.412	0.175	1.1663e-10
Adarb1	7.1163e-15	0.454156	0.728	0.624	1.17262e-10
Rnf20	8.6515e-15	0.348503	0.824	0.717	1.42559e-10
Enpp2	1.31421e-14	0.272937	0.331	0.114	2.16555e-10
Ogt	1.98838e-14	0.397028	0.846	0.728	3.27645e-10
Prss23	2.11017e-14	0.292383	0.39	0.148	3.47713e-10
Armcx1	2.24761e-14	0.425764	0.75	0.625	3.70361e-10
Mapk3	3.20276e-14	0.298811	0.912	0.964	5.27751e-10
Tmco1	3.63525e-14	0.347127	0.919	0.927	5.99017e-10
Cst3	3.82067e-14	0.342572	0.971	0.983	6.29569e-10
Adcy4	3.91189e-14	0.341334	0.728	0.548	6.44601e-10
Cd320	4.11529e-14	0.346136	0.632	0.429	6.78118e-10
Leprot	4.61667e-14	0.341583	0.956	0.937	7.60735e-10
Stk17b	4.77298e-14	0.251658	0.5	0.258	7.86492e-10
Guk1	4.89535e-14	0.412204	0.853	0.852	8.06656e-10
Tspan14	5.98992e-14	0.417967	0.897	0.848	9.87018e-10
Tm9sf3	6.82564e-14	0.36923	0.963	0.967	1.12473e-09
Slc7a7	7.39809e-14	0.305339	0.676	0.465	1.21906e-09
Podxl	7.73815e-14	0.453481	0.868	0.761	1.27509e-09
Slc9a3r1	7.98739e-14	0.298601	0.529	0.293	1.31616e-09
Herc2	8.15751e-14	0.285815	0.757	0.595	1.34419e-09
Plekhg1	8.31808e-14	0.351915	0.713	0.553	1.37065e-09
Ifnar1	9.84894e-14	0.437692	0.787	0.644	1.62291e-09
Vsir	1.13886e-13	0.483683	0.735	0.545	1.87661e-09
Cd200	1.1869e-13	0.385792	0.757	0.613	1.95577e-09
Msn	1.33526e-13	0.338629	1	0.996	2.20024e-09
Sema6a	1.37513e-13	0.39612	0.772	0.625	2.26594e-09
Nfe2l1	1.4034e-13	0.349644	0.809	0.738	2.31252e-09
Asap2	1.43834e-13	0.32445	0.868	0.84	2.37009e-09
Cables2	1.56081e-13	0.293908	0.647	0.458	2.5719e-09
Gars	1.83152e-13	0.325325	0.934	0.943	3.01799e-09
Stab1	2.16593e-13	0.41565	0.765	0.599	3.56902e-09
Asah1	2.2975e-13	0.349623	0.831	0.78	3.78582e-09
Gja1	2.75832e-13	0.50682	0.831	0.697	4.54516e-09
Cav2	2.83336e-13	0.365714	1	0.973	4.6688e-09
mt-Atp6	2.9178e-13	0.395714	1	0.996	4.80795e-09
Rrbp1	3.21179e-13	0.428893	1	0.99	5.29239e-09
Lamp2	3.5223e-13	0.353643	0.912	0.903	5.80404e-09
Tacc2	3.52788e-13	0.315899	0.699	0.561	5.81324e-09
Tanc1	3.59313e-13	0.366082	0.765	0.639	5.92076e-09
Hbp1	3.87424e-13	0.338993	0.809	0.711	6.38397e-09
Fgfr1	4.16394e-13	0.387035	0.61	0.403	6.86134e-09
Sms	4.42669e-13	0.340952	0.816	0.801	7.2943e-09
mt-Nd4l	4.67994e-13	0.371748	1	0.977	7.7116e-09
Mib1	4.82541e-13	0.307615	0.684	0.496	7.95131e-09
C1qtnf1	5.40647e-13	0.270508	0.551	0.318	8.90879e-09
Psap	6.08125e-13	0.346346	0.971	0.959	1.00207e-08
Sestd1	6.11734e-13	0.353963	0.647	0.484	1.00802e-08
Atp2c1	6.31876e-13	0.323162	0.809	0.686	1.04121e-08
Itm2a	6.66424e-13	0.576932	0.831	0.809	1.09813e-08
Arhgap5	7.48119e-13	0.361209	0.809	0.731	1.23275e-08
Nxf1	8.82198e-13	0.332327	0.926	0.855	1.45369e-08
Git2	9.24601e-13	0.411923	0.853	0.805	1.52356e-08
Rbm5	1.02198e-12	0.321598	0.86	0.758	1.68402e-08
Fn1	1.50977e-12	0.570514	0.824	0.715	2.4878e-08
Dchs1	1.55466e-12	0.363021	0.647	0.425	2.56177e-08
Snn	2.09703e-12	0.320129	0.868	0.82	3.45549e-08
Adipor2	2.20406e-12	0.291143	0.728	0.583	3.63185e-08
Tmem2	2.43513e-12	0.346007	0.632	0.455	4.01261e-08
Hectd1	4.00501e-12	0.298729	0.919	0.841	6.59945e-08
Pla2g7	4.08201e-12	0.284787	0.331	0.135	6.72634e-08
Kif3a	5.14879e-12	0.300795	0.706	0.585	8.48418e-08
Itga2	5.66495e-12	0.309022	0.603	0.404	9.3347e-08
Lgmn	7.11924e-12	0.34593	0.618	0.459	1.17311e-07
Nnat	8.39984e-12	0.810149	0.11	0.018	1.38413e-07
Arglu1	8.48404e-12	0.379595	0.978	0.987	1.398e-07
Adam10	9.32282e-12	0.368966	0.941	0.89	1.53621e-07
Rasgrp3	1.295e-11	0.373393	0.831	0.842	2.1339e-07
Lrrc58	1.31673e-11	0.298548	0.89	0.934	2.16971e-07
9530068E07Rik	1.36703e-11	0.294803	0.919	0.856	2.2526e-07
F2r	1.37945e-11	0.337601	0.934	0.892	2.27306e-07
Pdgfb	1.66856e-11	0.303151	0.897	0.882	2.74946e-07
Cd151	1.71497e-11	0.339269	0.963	0.973	2.82592e-07
C130074G19Rik	1.765e-11	0.264031	0.632	0.457	2.90837e-07
Son	1.95531e-11	0.288949	0.971	0.966	3.22196e-07
Nfat5	1.9611e-11	0.332842	0.61	0.418	3.2315e-07
mt-Co3	2.52285e-11	0.338768	1	0.996	4.15715e-07
Ormdl3	2.62085e-11	0.29443	0.654	0.496	4.31863e-07
Thsd1	2.79898e-11	0.328057	0.824	0.703	4.61215e-07
Uaca	2.90293e-11	0.351496	0.868	0.844	4.78344e-07
Tmem255a	3.28927e-11	0.46923	0.934	0.936	5.42005e-07
Rbpms2	3.30212e-11	0.350084	0.618	0.435	5.44124e-07
Nid1	3.37416e-11	0.327173	0.971	0.936	5.55994e-07
Ctsa	3.38416e-11	0.27658	0.897	0.822	5.57642e-07
Frmd4b	4.36014e-11	0.355511	0.824	0.772	7.18464e-07
Pdia6	4.52968e-11	0.37235	1	0.996	7.464e-07
Flna	5.02608e-11	0.376825	0.868	0.825	8.28197e-07
Ppt2	5.05049e-11	0.303219	0.728	0.612	8.32219e-07
Sypl	5.82363e-11	0.326489	0.985	0.965	9.59618e-07
Bzw2	6.20866e-11	0.313467	0.941	0.891	1.02306e-06
Jag2	6.52473e-11	0.291972	0.478	0.279	1.07514e-06
Pdia5	8.44917e-11	0.340119	0.625	0.473	1.39225e-06
Cyyr1	8.86459e-11	0.316889	0.89	0.787	1.46071e-06
Wsb1	9.49937e-11	0.27547	0.89	0.849	1.56531e-06
B2m	9.65405e-11	0.300184	0.956	0.99	1.59079e-06
Cav1	9.84553e-11	0.256152	1	0.999	1.62235e-06
Bnip3l	1.08727e-10	0.286678	0.897	0.961	1.7916e-06
Ppp1r16b	1.17643e-10	0.342257	0.846	0.768	1.93852e-06
Edem2	1.2316e-10	0.263424	0.743	0.617	2.02943e-06
Tmf1	1.4642e-10	0.263989	0.838	0.774	2.41271e-06
Tnc	1.4701e-10	0.333753	0.537	0.316	2.42243e-06
Mbnl2	1.49454e-10	0.286032	0.89	0.885	2.4627e-06
Mboat2	1.49456e-10	0.304215	0.618	0.493	2.46273e-06
Ube2h	1.52848e-10	0.304301	0.728	0.62	2.51862e-06
Iffo2	1.59235e-10	0.302096	0.61	0.439	2.62387e-06
Atp1b3	1.81455e-10	0.33429	0.853	0.825	2.99002e-06
Cd82	1.87176e-10	0.278397	0.515	0.307	3.08428e-06
Rbp7	2.14289e-10	0.499914	0.757	0.572	3.53105e-06
Tspan2	2.31139e-10	0.264821	0.824	0.701	3.80871e-06
Cd9	2.32262e-10	0.384396	1	0.992	3.82722e-06
Pik3c2a	2.37541e-10	0.251484	0.654	0.493	3.9142e-06
Rspry1	2.66616e-10	0.270456	0.64	0.498	4.3933e-06
Atp2a2	2.69318e-10	0.299735	0.801	0.672	4.43782e-06
Hspa5	2.72693e-10	0.381511	1	0.995	4.49344e-06
Lima1	3.27777e-10	0.288073	0.757	0.662	5.40111e-06
Dst	3.34594e-10	0.287966	0.875	0.804	5.51344e-06
Ccnd2	3.7209e-10	0.335186	0.632	0.432	6.1313e-06
Itga9	3.77581e-10	0.361806	0.654	0.494	6.22178e-06
Swap70	3.83996e-10	0.255402	0.654	0.537	6.32749e-06
C1qtnf6	3.865e-10	0.304349	0.824	0.72	6.36875e-06
Dync1h1	4.02642e-10	0.365119	0.787	0.691	6.63473e-06
Zfr	4.1455e-10	0.275671	0.824	0.767	6.83095e-06
Slc6a6	4.45851e-10	0.432059	0.868	0.679	7.34673e-06
Col5a2	4.72975e-10	0.374227	0.721	0.608	7.79368e-06
Adam15	5.03063e-10	0.310016	0.926	0.939	8.28948e-06
Calr	5.61144e-10	0.317711	1	0.992	9.24653e-06
Spag9	6.48387e-10	0.257178	0.978	0.958	1.06841e-05
Eva1a	6.69568e-10	0.296621	0.757	0.632	1.10331e-05
Bcap31	6.93628e-10	0.283452	0.963	0.931	1.14296e-05
Rftn2	8.79462e-10	0.275801	0.61	0.421	1.44918e-05
Myo1e	9.19924e-10	0.318353	0.61	0.455	1.51585e-05
St6galnac3	9.62613e-10	0.288869	0.596	0.453	1.58619e-05
Sptbn1	1.09429e-09	0.386913	1	0.995	1.80316e-05
Sft2d1	1.19756e-09	0.371582	0.478	0.282	1.97334e-05
Elk3	1.24622e-09	0.305704	0.978	0.974	2.05352e-05
Psen2	1.40168e-09	0.285732	0.566	0.382	2.30968e-05
Csad	1.42516e-09	0.271824	0.507	0.338	2.34838e-05
Dach1	1.51578e-09	0.413661	0.779	0.673	2.4977e-05
Nxn	1.54226e-09	0.286717	0.728	0.709	2.54134e-05
Nucb1	1.55378e-09	0.273846	0.787	0.731	2.56032e-05
Bst2	1.56282e-09	0.552137	0.86	0.842	2.57522e-05
Mrps6	1.7233e-09	0.339833	0.824	0.874	2.83965e-05
Fndc3b	1.80655e-09	0.250737	0.544	0.379	2.97684e-05
Senp6	1.90115e-09	0.255913	0.875	0.87	3.13271e-05
Calu	1.98752e-09	0.326988	0.934	0.94	3.27504e-05
Kif26a	2.52113e-09	0.26478	0.64	0.499	4.15431e-05
Sdf2	2.86523e-09	0.288168	0.787	0.759	4.72133e-05
Dennd5a	3.14001e-09	0.258475	0.721	0.621	5.17411e-05
Rgs16	3.24414e-09	0.381062	0.721	0.566	5.3457e-05
Tmem128	3.50096e-09	0.281166	0.875	0.893	5.76889e-05
Gnpda2	3.80829e-09	0.251769	0.772	0.711	6.2753e-05
Spns2	4.1461e-09	0.307834	0.735	0.682	6.83195e-05
Arid5b	4.35738e-09	0.273126	0.625	0.475	7.18009e-05
Srrm2	5.4791e-09	0.282096	0.993	0.979	9.02846e-05
Prnp	5.49535e-09	0.369267	0.934	0.887	9.05524e-05
Ergic3	5.72316e-09	0.266567	0.882	0.878	9.43062e-05
Macf1	5.90205e-09	0.347572	0.897	0.88	9.7254e-05
Tram1	6.4108e-09	0.318764	0.89	0.916	0.000105637
Saraf	7.64603e-09	0.301745	0.897	0.877	0.000125991
Tmem63b	8.41579e-09	0.258405	0.618	0.505	0.000138675
Ano6	8.52233e-09	0.255724	0.632	0.513	0.000140431
Ociad1	8.70035e-09	0.261223	0.919	0.916	0.000143364
4930402H24Rik	8.89374e-09	0.266339	0.809	0.758	0.000146551
Bcl6b	9.32497e-09	0.310148	0.949	0.906	0.000153657
Man2b1	9.46141e-09	0.271215	0.588	0.457	0.000155905
Sptan1	1.02019e-08	0.321209	0.941	0.908	0.000168107
Tox2	1.05824e-08	0.29768	0.507	0.339	0.000174376
Krit1	1.08879e-08	0.270348	0.757	0.669	0.000179411
Cers2	1.26009e-08	0.272265	0.904	0.918	0.000207638
Arhgef2	1.28574e-08	0.25052	0.897	0.867	0.000211865
St7	1.35146e-08	0.304854	0.757	0.678	0.000222693
Sec63	1.4274e-08	0.292176	0.868	0.825	0.000235207
Erp44	1.802e-08	0.260962	0.824	0.83	0.000296933
Yipf4	2.05554e-08	0.330373	0.801	0.827	0.000338712
H13	2.21013e-08	0.250299	0.875	0.838	0.000364185
Fam124b	2.24492e-08	0.253846	0.463	0.292	0.000369917
Slc38a2	2.74238e-08	0.285662	0.765	0.757	0.000451889
Lims1	3.40119e-08	0.290758	0.963	0.946	0.000560448
Tnni1	3.51659e-08	0.304102	0.338	0.176	0.000579464
Plxnd1	3.73897e-08	0.417937	0.985	0.976	0.000616108
2510039O18Rik	3.87585e-08	0.260104	0.706	0.639	0.000638662
Atp2b1	3.9981e-08	0.380357	0.89	0.889	0.000658806
Id1	4.15209e-08	0.403394	0.882	0.864	0.000684181
Arhgap31	4.2216e-08	0.303754	0.912	0.903	0.000695635
Jarid2	4.25072e-08	0.264031	0.632	0.533	0.000700434
Tm9sf2	5.15659e-08	0.253063	0.809	0.762	0.000849703
Stx6	5.50416e-08	0.275041	0.853	0.905	0.000906975
Rtn3	5.78228e-08	0.269204	0.941	0.949	0.000952804
Limch1	6.14758e-08	0.322637	0.882	0.9	0.001013
BC031181	6.3691e-08	0.273002	0.846	0.873	0.0010495
Sox18	6.42614e-08	0.281112	0.956	0.968	0.0010589
Creb3	7.04071e-08	0.25695	0.772	0.738	0.00116017
Il10rb	7.52143e-08	0.317226	0.713	0.693	0.00123938
Cracr2b	7.58046e-08	0.250123	0.787	0.709	0.00124911
AU021092	7.78694e-08	0.266784	0.368	0.195	0.00128313
Srpr	9.12314e-08	0.301237	0.89	0.897	0.00150331
Sox4	1.02255e-07	0.384532	0.853	0.877	0.00168496
Scarf1	1.13994e-07	0.265306	0.765	0.694	0.00187839
G3bp2	1.14405e-07	0.254544	0.86	0.91	0.00188517
Fam13c	1.53194e-07	0.262383	0.566	0.427	0.00252433
Myo1b	1.54542e-07	0.367419	0.963	0.94	0.00254654
Galnt18	1.82363e-07	0.281417	0.824	0.738	0.00300498
Pcmtd1	1.84203e-07	0.252175	0.669	0.585	0.0030353
Fes	2.17326e-07	0.260639	0.735	0.648	0.0035811
Gadd45b	2.23399e-07	0.320628	0.324	0.171	0.00368117
Golgb1	2.27267e-07	0.265528	0.809	0.805	0.0037449
Sdcbp2	2.34271e-07	0.251418	0.426	0.278	0.00386032
Lrpap1	2.48137e-07	0.299898	0.809	0.789	0.0040888
mt-Co2	2.61661e-07	0.285764	1	0.995	0.00431165
Ldhb	2.84241e-07	0.369179	0.5	0.356	0.00468373
Pdia4	2.94233e-07	0.284505	0.897	0.872	0.00484837
Crtc3	3.02576e-07	0.288628	0.625	0.525	0.00498584
Dusp1	3.85225e-07	0.302023	0.809	0.785	0.00634774
Ttc28	4.10223e-07	0.288566	0.618	0.518	0.00675965
mt-Atp8	4.1631e-07	0.308193	0.654	0.556	0.00685996
Fam198b	4.44596e-07	0.331598	0.897	0.912	0.00732605
mt-Nd1	4.85451e-07	0.27409	1	0.994	0.00799926
Dag1	5.11493e-07	0.2768	0.603	0.509	0.00842839
Filip1l	5.23733e-07	0.272266	0.743	0.708	0.00863007
Pnisr	5.60744e-07	0.285866	0.868	0.81	0.00923993
Adamts9	5.87765e-07	0.349452	0.684	0.583	0.00968519
Crim1	7.14714e-07	0.284154	0.625	0.532	0.0117771
Dnajc1	7.94463e-07	0.278956	0.772	0.741	0.0130912
Lmo2	8.38134e-07	0.280603	0.904	0.927	0.0138108
Bcam	8.45694e-07	0.382656	0.662	0.599	0.0139354
Pxdn	1.0612e-06	0.297236	0.897	0.858	0.0174864
Klhl24	1.19388e-06	0.257858	0.559	0.428	0.0196727
Dnajc10	1.42767e-06	0.272877	0.809	0.821	0.0235251
Apln	1.83569e-06	0.418216	0.772	0.676	0.0302485
Colgalt1	1.86658e-06	0.261272	0.831	0.863	0.0307575
Shroom2	1.93161e-06	0.253101	0.478	0.359	0.031829
Ccdc47	1.97307e-06	0.287296	0.787	0.789	0.0325123
mt-Nd2	2.00526e-06	0.253694	1	0.993	0.0330427
Prickle3	2.04887e-06	0.25441	0.603	0.513	0.0337613
Il11ra1	2.28157e-06	0.284161	0.757	0.743	0.0375957
Vimp	2.64646e-06	0.279645	0.779	0.718	0.0436083
